# Plant Development Drives Dynamic Shifts in the Root Compartment Microbiomes of Wild and Domesticated Finger Millet Cultivars

**DOI:** 10.1101/2024.04.07.588467

**Authors:** Fantaye Ayele Dadi, Saraladevi Muthusamy, Samrat Ghosh, Diriba Muleta, Kassahun Tesfaye, Fassil Assefa, Jie Xu, Farideh Ghadamgahi, Rodomiro Ortiz, Ramesh Raju Vetukuri

## Abstract

**Background:** Plant-microbe interactions in two root compartments - the rhizosphere and endosphere - play vital roles in maintaining plant health and ecosystem dynamics. The microbial communities in these niches are shaped in complex ways by factors including the plant’s developmental stage and cultivar, and the compartment where the interactions occur. Different plant cultivars provide distinct nutritional and ecological niches and may selectively enrich specific microbial populations through the secretion of root exudates. This gives rise to complex and dynamic plant-microbe interactions; some cultivars promote the recruitment of beneficial symbionts while others may deter pathogens. To clarify these processes, this work investigated the structure of the endosphere and rhizosphere microbial communities of wild type finger millet and five domesticated cultivars across two plant developmental stages.

**Results:** Our results showed that the plant developmental stage, compartment, and cultivar have varying degrees of impact on root-associated microbiomes. The dominant bacterial phyla in all samples were *Proteobacteria*, *Actinobacteria*, and *Bacteroidetes*, while the dominant fungal phyla were *Ascomycota* and *Basidiomycota*. All of these phyla exhibited pronounced variations in abundance. In general, an increased abundance of *Actinobacteria* in the endosphere was accompanied by a reduced abundance of *Proteobacteria*. The most pronounced changes in microbial community structure were observed in the rhizosphere during the flowering stage. Changes in the microbiome patterns of the rhizosphere were driven predominantly by the genus *Pseudomonas.* Moreover, the host plant’s developmental stage strongly influenced the microbial communities, suggesting that plants can recruit specific taxa based on their need for particular soil consortia.

**Conclusions:** Our results show that both host developmental stage and domestication strongly affect the assembly and structure of the plant microbiome. Moreover, plant root compartments can selectively recruit specific taxa from associated core microbial communities to fulfill their needs in a manner that depends on both the plant’s developmental stage and the specific root compartment that is involved. These findings show that deterministic selection pressures exerted by plants during their growth and development can significantly affect their microbial communities and have important implications for efforts to create tools for manipulating the microbiome to sustainably improve primary productivity.
