## Additional file A1 for "Plant Development Drives Dynamic Shifts in the Root Compartment Microbiomes of Wild and Domesticated Finger Millet Cultivars"

### Sheet: Phyla
Sample	LocalName	Compartment	SamplingStage	PlantType	CompartmentSamplingStage	Group	k__Bacteria;p__Proteobacteria		k__Bacteria;p__Actinobacteria	k__Bacteria;p__Bacteroidetes	k__Bacteria;p__Armatimonadetes	k__Bacteria;p__Acidobacteria	k__Bacteria;p__Chlamydiae	k__Bacteria;p__Firmicutes	k__Bacteria;p__Cyanobacteria	k__Bacteria;p__Verrucomicrobia	k__Bacteria;p__Chloroflexi	k__Bacteria;p__Elusimicrobia	k__Bacteria;p__Gemmatimonadetes	k__Bacteria;p__Lentisphaerae	k__Bacteria;p__FBP	k__Bacteria;p__Fibrobacteres	k__Bacteria;p__TM7	k__Bacteria;p__Fusobacteria	k__Bacteria;__	k__Bacteria;p__OD1	k__Archaea;p__Crenarchaeota	k__Bacteria;p__Spirochaetes	k__Bacteria;p__Chlorobi	k__Bacteria;p__FCPU426	k__Bacteria;p__Planctomycetes	k__Bacteria;p__TM6	k__Bacteria;p__[Thermi]	k__Bacteria;p__AD3	k__Bacteria;p__Tenericutes	k__Bacteria;p__WPS-2	k__Archaea;p__Euryarchaeota	k__Bacteria;p__SR1	k__Bacteria;	k__Bacteria;p__SBR1093
bacteria_F1_endosphere_seedling	Coqorsa	endosphere	seedling	eleusine_Africana_Wild_type	endosphere_seedling	eleusine_Africana_Wild_type_Coqorsa_endosphere_seedling	0.582763		0.21318	0.139839	0.00133347	0.018616	0.00270204	0.00656209	0.00073692	0.0032635	0.00356178	0	0.0110362	0	0	0	0.00012282	0	0	0	0	0.0136155	0	0.000280731	0	0	0	0	0	0	0.00238622	0	0	0
bacteria_F10_endosphere_seedling	Taddese	endosphere	seedling	eleusine_Corocana_Cultivar	endosphere_seedling	eleusine_Corocana_Cultivar_Taddese_endosphere_seedling	0.610441		0.193528	0.125223	0.00289817	0.0100307	0.00379208	0.00834635	0.00558933	0.0111692	0.00311459	0	0.00432843	0	0.00230536	0.000451663	0.000225831	0	7.52771e-05	0	0.000291699	0.00921204	0.00180665	0.00335924	0	0	0.000122325	0	0	2.82289e-05	0.00366035	0	0	0
bacteria_F11_endosphere_seedling	Taddese	endosphere	seedling	eleusine_Corocana_Cultivar	endosphere_seedling	eleusine_Corocana_Cultivar_Taddese_endosphere_seedling	0.584203		0.277777	0.0523596	0.00233582	0.00409285	0.00266656	0.0398536	0.000496104	0.000661471	0.00419621	0	0.0065527	0	0.00281125	0	0.000165368	0	0.000599458	0	0	0.0189346	0.000868181	0.000909523	0	0	0.000516775	0	0	0	0	0	0	0
bacteria_F12_endosphere_seedling	Taddese	endosphere	seedling	eleusine_Corocana_Cultivar	endosphere_seedling	eleusine_Corocana_Cultivar_Taddese_endosphere_seedling	0.664423		0.163922	0.0968113	0.00317402	0.015362	0.00355696	0.00433022	0.0057368	0.0136387	0.00310774	4.41859e-05	0.0051992	0	0.00137713	0.00106046	3.68216e-05	0	0	2.20929e-05	0.000169379	0.00806392	0.00140658	0.00304883	0.000154651	3.68216e-05	0	0	0	0	0.00531703	0	0	0
bacteria_F13_endosphere_seedling	Tesemma	endosphere	seedling	eleusine_Corocana_Cultivar	endosphere_seedling	eleusine_Corocana_Cultivar_Tesemma_endosphere_seedling	0.698926		0.168211	0.064977	0.00143825	0.00907696	0.00281258	0.0213181	0	0.00159806	0.003292	0	0.00409103	0	0.00169394	0	0.000767067	0	0	0.000223728	0	0.0190808	0.000639223	0.00185375	0	0	0	0	0	0	0	0	0	0
bacteria_F14_endosphere_seedling	Tesemma	endosphere	seedling	eleusine_Corocana_Cultivar	endosphere_seedling	eleusine_Corocana_Cultivar_Tesemma_endosphere_seedling	0.631908		0.233606	0.0567282	0.00461052	0.0209004	0.00207326	0.0229539	0.000918156	0.000227071	0.00140192	0	0.00321848	0	0.00207326	0.000602231	0.00131306	0	0	3.94906e-05	0.000296179	0.0104749	0	0.000928028	0	0	0.000394906	0	0	0	0.00533123	0	0	0
bacteria_F15_endosphere_seedling	Tesemma	endosphere	seedling	eleusine_Corocana_Cultivar	endosphere_seedling	eleusine_Corocana_Cultivar_Tesemma_endosphere_seedling	0.674153		0.186254	0.0613287	0.00455315	0.0177314	0.00308171	0.0230156	0.00132338	0.000471973	0.00153623	0	0.00322978	0	0.00294289	0.000268377	0.00471048	0	0.000185088	0	0	0.00924512	0.000231359	0.0018046	9.25438e-05	0	0.000564517	0.000342412	0	0	0.00293364	0	0	0
bacteria_F16_endosphere_seedling	Axum	endosphere	seedling	eleusine_Corocana_Cultivar	endosphere_seedling	eleusine_Corocana_Cultivar_Axum_endosphere_seedling	0.632362		0.198106	0.0869571	0.0041684	0.0179329	0.00494919	0.0116488	0.00011334	0.000390394	0.00161195	0	0.00671225	2.51867e-05	0.00285869	0	0.000604481	0	0.000994875	5.03734e-05	0	0.0252119	0.000642261	0.00143564	0.000214087	0	0.00173788	0.000579294	0	0	0.000692634	0	0	0
bacteria_F17_endosphere_seedling	Axum	endosphere	seedling	eleusine_Corocana_Cultivar	endosphere_seedling	eleusine_Corocana_Cultivar_Axum_endosphere_seedling	0.798792		0.130094	0.0246875	0.000867369	0.00431516	0.00504158	0.0212722	0.000639684	9.7579e-05	0.00215758	0	0.00417421	6.50526e-05	0.00157211	6.50526e-05	0	0	5.42105e-05	0	5.42105e-05	0.00376221	0.000162632	0.000997474	0	0	0.000379474	0	0	2.16842e-05	0.000639684	0	8.67369e-05	0
bacteria_F18_endosphere_seedling	Axum	endosphere	seedling	eleusine_Corocana_Cultivar	endosphere_seedling	eleusine_Corocana_Cultivar_Axum_endosphere_seedling	0.550841		0.229437	0.142438	0.00225833	0.0161543	0.00249858	0.0113109	0.000451667	0.00400734	0.00400734	5.76596e-05	0.0105517	0	0.00142227	0	2.88298e-05	0	1.92199e-05	0	0.000144149	0.0188643	0.000374787	0.00206614	8.64894e-05	0	0.00108592	0.000317128	0	0	0.00157603	0	0	0
bacteria_F19_rhizosphere_seedling	Coqorsa	rhizosphere	seedling	eleusine_Africana_Wild_type	rhizosphere_seedling	eleusine_Africana_Wild_type_Coqorsa_rhizosphere_seedling	0.610056		0.0519697	0.214247	0.00104989	0.0164559	0.00216826	0.00842197	0.00552335	0.00931209	0.00477016	0.000707536	0.0126444	0.000502123	0.00184872	0.00102707	0.000136943	0	0.000159766	4.56475e-05	0	0.0453052	0.00073036	0.0125302	0	0	0	9.1295e-05	0	0	0.000296709	0	0	0
bacteria_F2_endosphere_seedling	Coqorsa	endosphere	seedling	eleusine_Africana_Wild_type	endosphere_seedling	eleusine_Africana_Wild_type_Coqorsa_endosphere_seedling	0.61057		0.107404	0.209144	0.000901846	0.0189178	0.00155201	0.00159396	0.00039849	0.00708893	0.00302013	0.000230705	0.00897651	0.000209732	0.000587248	0.000209732	0.000272651	0	0.000104866	0	0.00039849	0.0224622	0.000817953	0.00260067	0	0	6.29195e-05	0	0	0	0.00230705	0	0	0.000167785
bacteria_F20_rhizosphere_seedling	Coqorsa	rhizosphere	seedling	eleusine_Africana_Wild_type	rhizosphere_seedling	eleusine_Africana_Wild_type_Coqorsa_rhizosphere_seedling	0.684934		0.0371221	0.143484	0.00164076	0.0135362	0.00278929	0.00438902	0.0157102	0.0111571	0.0036917	0	0.00906518	0	0.00213298	0.00611182	0.00102547	0	0.000492227	0	0	0.0386808	0.00135362	0.0226835	0	0	0	0	0	0	0	0	0	0
bacteria_F21_rhizosphere_seedling	Coqorsa	rhizosphere	seedling	eleusine_Africana_Wild_type	rhizosphere_seedling	eleusine_Africana_Wild_type_Coqorsa_rhizosphere_seedling	0.633542		0.0993738	0.134962	0.000466726	0.0385049	0.00579518	0.0133017	0.00400607	0.00245031	0.00353934	0	0.0182023	0.00147797	0.00186691	0.000544514	0.000233363	0	0	0	0.00050562	0.0253977	0.00159465	0.0140407	0	0	0	0	0	0	0.000194469	0	0	0
bacteria_F22_rhizosphere_seedling	Wama	rhizosphere	seedling	eleusine_Corocana_Cultivar	rhizosphere_seedling	eleusine_Corocana_Cultivar_Wama_rhizosphere_seedling	0.625062		0.0743058	0.134852	0.000748254	0.0411955	0.00675507	0.0119097	0.012076	0.00239026	0.00270203	0	0.0175632	0.00448952	0.000207848	0	0.000166279	0	0	0.000311773	0.000145494	0.0415697	0.000852178	0.0226555	0	0	0	0	0	0	4.15697e-05	0	0	0
bacteria_F23_rhizosphere_seedling	Wama	rhizosphere	seedling	eleusine_Corocana_Cultivar	rhizosphere_seedling	eleusine_Corocana_Cultivar_Wama_rhizosphere_seedling	0.600132		0.0657868	0.169108	0.00068011	0.0389684	0.00501811	0.0148705	0.0177564	0.00562469	0.00461372	0	0.0147051	0.000624966	0.00124993	0.00132346	0.000110288	0	0	0	0.000165432	0.041211	0.0024631	0.0152014	0	0	0	0.000386008	0	0	0	0	0	0
bacteria_F24_rhizosphere_seedling	Wama	rhizosphere	seedling	eleusine_Corocana_Cultivar	rhizosphere_seedling	eleusine_Corocana_Cultivar_Wama_rhizosphere_seedling	0.710407		0.0782523	0.0766814	0.00108002	0.0310751	0.00196367	0.00927835	0.000932744	0.00304369	0.0089838	0	0.0133039	0	0.0024055	0	0	0	0	0	0	0.0536082	0.000490918	0.00849288	0	0	0	0	0	0	0	0	0	0
bacteria_F25_rhizosphere_seedling	Pawe	rhizosphere	seedling	eleusine_Corocana_Cultivar	rhizosphere_seedling	eleusine_Corocana_Cultivar_Pawe_rhizosphere_seedling	0.791992		0.0881973	0.0837384	0.00102555	0.00740179	0.000178356	0.000624248	0.000802604	0.00227404	0.0020511	0	0.00468186	0	0.000668837	0.000356713	0	0	0	0	0.00102555	0.000579658	0.00160521	0.00811522	0	0	0	0	0	0	0.00468186	0	0	0
bacteria_F26_rhizosphere_seedling	Pawe	rhizosphere	seedling	eleusine_Corocana_Cultivar	rhizosphere_seedling	eleusine_Corocana_Cultivar_Pawe_rhizosphere_seedling	0.737002		0.0622506	0.153589	0.0020797	0.00629532	0.000590186	0.0048339	0.00177056	0.00348491	0.00222022	0	0.00337249	0.000449666	0.000702602	0.000168625	0.000337249	0	8.43123e-05	0	0.000843123	0.00306335	0.00252937	0.00770052	0	0	0	0	0	0	0.00663257	0	0	0
bacteria_F27_rhizosphere_seedling	Pawe	rhizosphere	seedling	eleusine_Corocana_Cultivar	rhizosphere_seedling	eleusine_Corocana_Cultivar_Pawe_rhizosphere_seedling	0.713454		0.112614	0.140457	0.00124101	0.0130783	0.000222745	0.00480494	0.000222745	0.00130465	0.000604595	0	0.00343664	0.000381849	0.000731878	0	0.000127283	0	0	0	0.000572774	0.00108191	0.000381849	0.00346847	0	0	0	0.000445491	0	0	0.00136829	0	0	0
bacteria_F28_rhizosphere_seedling	Taddese	rhizosphere	seedling	eleusine_Corocana_Cultivar	rhizosphere_seedling	eleusine_Corocana_Cultivar_Taddese_rhizosphere_seedling	0.675684		0.0675415	0.195025	0.00227256	0.00759964	0.000268797	0.00427632	0.0014173	0.00640227	0.00444738	0	0.00271241	0	0.000659776	0.000171053	0.000171053	0	0	0	0.00168609	0.00239474	0.000830829	0.0140263	0	0	0	0	0	0	0.0124136	0	0	0
bacteria_F29_rhizosphere_seedling	Taddese	rhizosphere	seedling	eleusine_Corocana_Cultivar	rhizosphere_seedling	eleusine_Corocana_Cultivar_Taddese_rhizosphere_seedling	0.678476		0.12237	0.142339	0.00214518	0.0200322	0.000220827	0.00564687	0	0.00192435	0.00309158	0	0.00447964	6.30935e-05	0.000725575	0	0	0	0	0	0.0033755	0.00126187	0.00110414	0.00684564	0	0	0	0.000283921	0	0	0.00561532	0	0	0
bacteria_F3_endosphere_seedling	Coqorsa	endosphere	seedling	eleusine_Africana_Wild_type	endosphere_seedling	eleusine_Africana_Wild_type_Coqorsa_endosphere_seedling	0.557689		0.192773	0.140393	0.00113582	0.0288975	0.00818849	0.0034603	0	0.000554704	0.00052829	0	0.0122827	0	0.00258862	0.000898093	0.00108299	0	0.000105658	0	0	0.042633	0	0.00100375	0	0	0.00538856	0	0	0	0.000396217	0	0	0
bacteria_F30_rhizosphere_seedling	Taddese	rhizosphere	seedling	eleusine_Corocana_Cultivar	rhizosphere_seedling	eleusine_Corocana_Cultivar_Taddese_rhizosphere_seedling	0.693975		0.0617613	0.196756	0.00266512	0.00706837	0	0.00336037	0.00144844	0.00527231	0.00179606	0	0.00272306	0	0.000289687	0	0.00023175	0	0	0	0.000695249	0.00260718	0.00115875	0.0103708	0	0	0	0	0	0	0.00782155	0	0	0
bacteria_F31_rhizosphere_seedling	Tesemma	rhizosphere	seedling	eleusine_Corocana_Cultivar	rhizosphere_seedling	eleusine_Corocana_Cultivar_Tesemma_rhizosphere_seedling	0.685707		0.0887646	0.174465	0.00224495	0.00520258	0.00153227	0.00488187	0.00106902	0.00719809	0.00620033	0	0.00288636	0.000356341	0.00231622	0.000320707	0.000178171	0	0	0	0.000427609	0.0015679	0.00128283	0.00413356	0	0	0	0.000106902	0	0	0.00915797	0	0	0
bacteria_F32_rhizosphere_seedling	Tesemma	rhizosphere	seedling	eleusine_Corocana_Cultivar	rhizosphere_seedling	eleusine_Corocana_Cultivar_Tesemma_rhizosphere_seedling	0.733685		0.0948234	0.114287	0.00265783	0.015579	0.000449787	0.0157017	0.000940465	0	0.00282139	0	0.00552012	0	0.000736016	0.000122669	0	0	0	0	0.00126758	0.00106313	0.000736016	0.00368008	0	0	0	0.000286228	0	0	0.00564279	0	0	0
bacteria_F33_rhizosphere_seedling	Tesemma	rhizosphere	seedling	eleusine_Corocana_Cultivar	rhizosphere_seedling	eleusine_Corocana_Cultivar_Tesemma_rhizosphere_seedling	0.564828		0.188784	0.182722	0.00232305	0.019637	0.000508167	0.0186207	0.00112523	0.000326679	0.00134301	0	0.00845735	0	0.000544465	0.000254083	0	0	0	0	0.00061706	0.00130672	0.000653358	0.00174229	0	0	0	0.000181488	0	0	0.00602541	0	0	0
bacteria_F34_rhizosphere_seedling	Axum	rhizosphere	seedling	eleusine_Corocana_Cultivar	rhizosphere_seedling	eleusine_Corocana_Cultivar_Axum_rhizosphere_seedling	0.691152		0.0710722	0.198026	0.0028828	0.00903648	0.000665262	0.00399157	0.000221754	0.00238386	0.00116421	0	0.00271649	0.000887016	0.000942455	0	0	0	0	0	0.00177403	0.00171859	0	0.00681894	0	0	0	0	0	0	0.00454596	0	0	0
bacteria_F35_rhizosphere_seedling	Axum	rhizosphere	seedling	eleusine_Corocana_Cultivar	rhizosphere_seedling	eleusine_Corocana_Cultivar_Axum_rhizosphere_seedling	0.680763		0.12571	0.146223	0.00248966	0.0140613	0.000490918	0.0086612	0.000210393	0.00255979	0.00206887	0	0.00448839	0	0.000771443	0	0	0	0	0	0.00210393	0.00063118	0.000350656	0.00343643	0	0	0	0.000140262	0	0	0.00483905	0	0	0
bacteria_F36_rhizosphere_seedling	Axum	rhizosphere	seedling	eleusine_Corocana_Cultivar	rhizosphere_seedling	eleusine_Corocana_Cultivar_Axum_rhizosphere_seedling	0.655341		0.101806	0.156504	0.00205081	0.0163453	0.000642792	0.00575451	0.0010101	0.00281604	0.0158861	0	0.00707071	0	0.00208142	0.000153046	0.000275482	0	0	0	0.00238751	0.00272421	0.00104071	0.0130089	0	0	0	0.000367309	0	0	0.0127334	0	0	0
bacteria_F37_endosphere_flowering	Coqorsa	endosphere	flowering	eleusine_Africana_Wild_type	endosphere_flowering	eleusine_Africana_Wild_type_Coqorsa_endosphere_flowering	0.849043		0.0815079	0.0315945	0.00011063	0.000338396	0.00155532	0.0321672	0.000195229	0.000540132	0.00136009	0	0.000481564	0	7.15838e-05	0.000318873	0	0	0.000533625	0	0	0	0.000182213	0	0	0	0	0	0	0	0	0	0	0
bacteria_F38_endosphere_flowering	Coqorsa	endosphere	flowering	eleusine_Africana_Wild_type	endosphere_flowering	eleusine_Africana_Wild_type_Coqorsa_endosphere_flowering	0.494605		0.393431	0.0434281	0.000610708	0.0407138	0.00183212	0.0105856	0.000882133	0.000407138	0.00210355	0	0.00542851	0	0	0	0	0.000542851	0.00325711	0	0	0.000678564	0.000339282	0	0	0	0	0.00115356	0	0	0	0	0	0
bacteria_F39_endosphere_flowering	Coqorsa	endosphere	flowering	eleusine_Africana_Wild_type	endosphere_flowering	eleusine_Africana_Wild_type_Coqorsa_endosphere_flowering	0.558582		0.317691	0.0724561	0.00278933	0.0264853	0.00386521	0.00058443	0.00139466	0.00205879	0.00464888	0	0.00680064	0	0.000119543	0.00058443	0.000185955	0	0.000610995	0	0	0	0.000398475	0	0	0	0	0.00074382	0	0	0	0	0	0
bacteria_F4_endosphere_seedling	Wama	endosphere	seedling	eleusine_Corocana_Cultivar	endosphere_seedling	eleusine_Corocana_Cultivar_Wama_endosphere_seedling	0.625796		0.157685	0.126884	0.00437392	0.0455905	0.00166819	0.00120028	0.00105788	0.00138338	0.00164785	0	0.0146475	0	0.000610314	0.000122063	0.000183094	0	0	0	0.000101719	0.0109857	0.00126132	0.00396704	0	0	0	0	0	0	0.000834096	0	0	0
bacteria_F40_endosphere_flowering	Wama	endosphere	flowering	eleusine_Corocana_Cultivar	endosphere_flowering	eleusine_Corocana_Cultivar_Wama_endosphere_flowering	0.599316		0.271831	0.0448738	0.00242211	0.0133678	0.0111121	0.00832024	0.00828326	0.00319867	0.0126837	0	0.00678562	0	0.000610151	0.00330961	0.00031432	0	7.39577e-05	0	0.000110936	0.00641583	0	0	0.000129426	0	0	0.000369788	0	0	0.0064713	0	0	0
bacteria_F41_endosphere_flowering	Wama	endosphere	flowering	eleusine_Corocana_Cultivar	endosphere_flowering	eleusine_Corocana_Cultivar_Wama_endosphere_flowering	0.502582		0.359518	0.0657479	0.000413138	0.0236079	0.0102989	0.0139286	0.000796766	0.00141647	0.00740697	0	0.00826276	8.85295e-05	0.000206569	0.00159353	8.85295e-05	0	0	0	0	0.00241981	0	0	0	0	0	0.000501667	0	0	0.00112137	0	0	0
bacteria_F42_endosphere_flowering	Wama	endosphere	flowering	eleusine_Corocana_Cultivar	endosphere_flowering	eleusine_Corocana_Cultivar_Wama_endosphere_flowering	0.66188		0.257433	0.0516881	0.000125976	0.00471151	0.00302343	0.0048123	0.00136054	0.00302343	0.00187705	0	0.00167549	0	0.000617284	0.00175107	0.000340136	0	0	0	0	0.00144873	0.000163769	0	7.55858e-05	0	0	0.000113379	0	0	0.00388007	0	0	0
bacteria_F43_endosphere_flowering	Pawe	endosphere	flowering	eleusine_Corocana_Cultivar	endosphere_flowering	eleusine_Corocana_Cultivar_Pawe_endosphere_flowering	0.879016		0.0882204	0.0166196	0.0013453	0.00518456	0.000900314	0.00467749	0.000341498	0.000444983	0.000734739	0	0.000983101	0	0	0.000444983	0	0	0	0	0	0.000476028	0	0	0	0	0	0.000434634	0	0	0.000175923	0	0	0
bacteria_F44_endosphere_flowering	Pawe	endosphere	flowering	eleusine_Corocana_Cultivar	endosphere_flowering	eleusine_Corocana_Cultivar_Pawe_endosphere_flowering	0.631111		0.216626	0.094888	0.000816888	0.0348252	0.00122533	0.000322456	0.00165527	0.00382648	0.00533127	0	0.0050733	0	0.000107485	0.00296659	0.000300959	0	8.59882e-05	0	0	0.000193473	0	0	0	0	0	0	0	0	0.000644912	0	0	0
bacteria_F45_endosphere_flowering	Pawe	endosphere	flowering	eleusine_Corocana_Cultivar	endosphere_flowering	eleusine_Corocana_Cultivar_Pawe_endosphere_flowering	0.558424		0.18779	0.0731165	0.00299551	0.0176878	0.00142643	0.134893	0.00241305	0.00228229	0.00481421	0	0.0042793	3.56608e-05	0	0.00124813	0.000202078	0.00215153	0.000606234	0	0	0.00224663	9.50955e-05	8.32085e-05	0	0	0.00042793	0	0.000130756	4.75477e-05	0.00255569	4.75477e-05	0	0
bacteria_F46_endosphere_flowering	Taddese	endosphere	flowering	eleusine_Corocana_Cultivar	endosphere_flowering	eleusine_Corocana_Cultivar_Taddese_endosphere_flowering	0.555937		0.286617	0.0901811	0.00186361	0.0319434	0.00291189	0.0040184	0.000553258	0.00643527	0.00244598	0	0.00326131	0	0	0.00133947	0.00133947	0	0.000145594	0	0.000465902	0.00232951	0	0	0	0	0	0.00168889	0	0	0.00652263	0	0	0
bacteria_F47_endosphere_flowering	Taddese	endosphere	flowering	eleusine_Corocana_Cultivar	endosphere_flowering	eleusine_Corocana_Cultivar_Taddese_endosphere_flowering	0.496609		0.402631	0.0420959	0.00108474	0.0315378	0.00326225	0.00108474	0.00217751	0.00175969	0.00433092	0	0.00719945	0	8.0351e-05	0.00122937	0.000184807	0	0	3.21404e-05	0.000168737	0.00115705	6.42808e-05	0	0	0	0.000128562	0.00128562	0	3.21404e-05	0.00186414	0	0	0
bacteria_F48_endosphere_flowering	Taddese	endosphere	flowering	eleusine_Corocana_Cultivar	endosphere_flowering	eleusine_Corocana_Cultivar_Taddese_endosphere_flowering	0.636197		0.21147	0.0828412	0.000499043	0.0243284	0.00261998	0.0155535	0.00195459	0.00220411	0.00619646	0	0.00303585	0	0.000166348	0.00295267	0.000207935	0	0.000124761	0	0.000623804	0.00228728	0	0	0	0	0	0.000748565	0	0	0.00598852	0	0	0
bacteria_F49_endosphere_flowering	Tesemma	endosphere	flowering	eleusine_Corocana_Cultivar	endosphere_flowering	eleusine_Corocana_Cultivar_Tesemma_endosphere_flowering	0.575117		0.239706	0.133463	0.000541981	0.0128118	0.00862653	0.00155067	0.0031465	0.00153561	0.0031465	0.000135495	0.00760279	0	0	0.00891258	0.000225825	0	0	0	0	0.00251419	0.000722641	0	0	0	0	0	0	0	0.00018066	0	6.02201e-05	0
bacteria_F5_endosphere_seedling	Wama	endosphere	seedling	eleusine_Corocana_Cultivar	endosphere_seedling	eleusine_Corocana_Cultivar_Wama_endosphere_seedling	0.493437		0.362022	0.0708168	0.00854185	0.0336307	0.00391315	0.011896	0	4.47217e-05	0.00136401	0	0.00708839	0	0.000916795	0	0	0	0	4.47217e-05	0.000760269	0.0031976	0	0.000559021	8.94434e-05	0	0	0.000894434	0	0	0.00078263	0	0	0
bacteria_F50_endosphere_flowering	Tesemma	endosphere	flowering	eleusine_Corocana_Cultivar	endosphere_flowering	eleusine_Corocana_Cultivar_Tesemma_endosphere_flowering	0.57841		0.195366	0.152772	0	0.0229664	0.00495751	0.0257993	0.00252934	0.000505868	0.0088021	0	0.00687981	0	0	0.00101174	0	0	0	0	0	0	0	0	0	0	0	0	0	0	0	0	0	0
bacteria_F51_endosphere_flowering	Tesemma	endosphere	flowering	eleusine_Corocana_Cultivar	endosphere_flowering	eleusine_Corocana_Cultivar_Tesemma_endosphere_flowering	0.920028		0.0561679	0.0127662	0.000319954	0.00814283	3.19954e-05	0.000319954	0	0.000159977	0.000143979	0	0.00062391	0	0	0.000287959	0	0	0	0	0	0.000239965	0	0	0	0	0	0.00041594	0	0	0.000351949	0	0	0
bacteria_F52_endosphere_flowering	Axum	endosphere	flowering	eleusine_Corocana_Cultivar	endosphere_flowering	eleusine_Corocana_Cultivar_Axum_endosphere_flowering	0.611209		0.272427	0.0596157	0.00288085	0.0341843	0.00129569	0.00398357	0.000565143	0.00286707	0.00304626	0.000124056	0.00570657	0	0.000771903	0.00013784	6.89199e-05	0	0	0	9.64878e-05	0.000261896	0	0	0	9.64878e-05	0	0	0	0	0.000661631	0	0	0
bacteria_F53_endosphere_flowering	Axum	endosphere	flowering	eleusine_Corocana_Cultivar	endosphere_flowering	eleusine_Corocana_Cultivar_Axum_endosphere_flowering	0.516829		0.397006	0.0444228	0.000976181	0.01653	0.00290251	0.00154887	0.00219966	0.000976181	0.00870754	0.000221268	0.00408695	0	0.000221268	0	0.000598724	0	0	0	0	0.00173109	3.90472e-05	0	0	0.000104126	0	0.000221268	0	0	0.000676819	0	0	0
bacteria_F54_endosphere_flowering	Axum	endosphere	flowering	eleusine_Corocana_Cultivar	endosphere_flowering	eleusine_Corocana_Cultivar_Axum_endosphere_flowering	0.420525		0.417146	0.0806779	0.00148653	0.0415417	0.00972999	0.0132436	0.000135139	0.00108111	0.00140544	0	0.00481094	0	0.000216222	0	8.10833e-05	0	0	0	0.000189194	0.001946	0	0	0	0	0	0.00232439	0	0	0.00345955	0	0	0
bacteria_F55_rhizosphere_flowering	Coqorsa	rhizosphere	flowering	eleusine_Africana_Wild_type	rhizosphere_flowering	eleusine_Africana_Wild_type_Coqorsa_rhizosphere_flowering	0.51326		0.221791	0.190414	0.000126689	0.00751689	0.0133868	0.0015625	0.000633446	0.00194257	0.0316723	0	0.00658784	0	0.000464527	0.000422297	0.000422297	0	0	0	0.000380068	0.000464527	0.000295608	0	0	0	0	0.000168919	0	0	0.00848818	0	0	0
bacteria_F56_rhizosphere_flowering	Coqorsa	rhizosphere	flowering	eleusine_Africana_Wild_type	rhizosphere_flowering	eleusine_Africana_Wild_type_Coqorsa_rhizosphere_flowering	0.454329		0.332666	0.107586	0.000866317	0.0194921	0.0145649	0.00839244	0	0.000758027	0.0484596	0	0.00665981	0	0.000324869	0.000162434	0	0	0	0	0.000162434	0	0.00010829	0	0	0	0	0.00167849	0	0	0.00379013	0	0	0
bacteria_F57_rhizosphere_flowering	Coqorsa	rhizosphere	flowering	eleusine_Africana_Wild_type	rhizosphere_flowering	eleusine_Africana_Wild_type_Coqorsa_rhizosphere_flowering	0.601381		0.250732	0.092936	0	0.00465431	0.0322799	0.00600556	0.00165153	0	0.00615569	0	0.00360333	0	0	0.000225208	0	0	0	0	0	0	0	0	0	0	0	0	0	0	0.000375347	0	0	0
bacteria_F58_rhizosphere_flowering	Wama	rhizosphere	flowering	eleusine_Corocana_Cultivar	rhizosphere_flowering	eleusine_Corocana_Cultivar_Wama_rhizosphere_flowering	0.807525		0.0947841	0.0373664	0	0.00183839	0.00568619	0.0374519	0.00051304	0.00025652	0.00675502	0	0.000684053	0	0.000213767	0.00119709	0.00012826	0	0	0	0	0	0	0	0	0	0	0	0	0	0.00560068	0	0	0
bacteria_F59_rhizosphere_flowering	Wama	rhizosphere	flowering	eleusine_Corocana_Cultivar	rhizosphere_flowering	eleusine_Corocana_Cultivar_Wama_rhizosphere_flowering	0.917379		0.0347337	0.0176	0	0.00376255	0.000901769	0.0208029	0	0.00034205	0.00264312	0	0.00115053	0	0.000124382	0.000217668	0	0	0	0	0	0	0	0	0	0	0	6.2191e-05	0	0	0.000279859	0	0	0
bacteria_F6_endosphere_seedling	Wama	endosphere	seedling	eleusine_Corocana_Cultivar	endosphere_seedling	eleusine_Corocana_Cultivar_Wama_endosphere_seedling	0.601165		0.144437	0.166523	0.00332962	0.044013	0.00161462	0.00100391	0.00122979	0.00165645	0.00152259	0	0.0128835	7.5293e-05	0.00032627	8.36589e-05	0.000719467	3.34636e-05	0	0	0.00028444	0.0133436	0.00118796	0.00350531	0	0	0	0.000368099	0	0	0.000694369	0	0	0
bacteria_F60_rhizosphere_flowering	Wama	rhizosphere	flowering	eleusine_Corocana_Cultivar	rhizosphere_flowering	eleusine_Corocana_Cultivar_Wama_rhizosphere_flowering	0.881119		0.0375358	0.0193848	0.000146379	0.00104557	0.000355492	0.0470714	0.000418226	0.000146379	0.00809268	0	0.000501872	0	0.000125468	0.000334581	0.000188202	0	0	0	0.000397315	0	8.36453e-05	0	0	0	0	0	0	0	0.00305305	0	0	0
bacteria_F61_rhizosphere_flowering	Pawe	rhizosphere	flowering	eleusine_Corocana_Cultivar	rhizosphere_flowering	eleusine_Corocana_Cultivar_Pawe_rhizosphere_flowering	0.944096		0.0333912	0.0137035	0.000289197	0.00306994	0.000244705	0.00327015	8.89838e-05	0.000578395	0	0	0.000467165	0	0	0	0	0	8.89838e-05	0	0.000177968	0	0	0	0	0	0	0.000266951	0	0	0.000266951	0	0	0
bacteria_F62_rhizosphere_flowering	Pawe	rhizosphere	flowering	eleusine_Corocana_Cultivar	rhizosphere_flowering	eleusine_Corocana_Cultivar_Pawe_rhizosphere_flowering	0.8788		0.0699034	0.0168511	0	0.00394433	0.0011358	0.00788865	0.000330415	0.00068148	0.00530729	0	0.000516273	0	8.26037e-05	0.000247811	0	0	0	0	0.00128036	0	0	0	0	0	0	0.000330415	0	0	0.0127003	0	0	0
bacteria_F63_rhizosphere_flowering	Pawe	rhizosphere	flowering	eleusine_Corocana_Cultivar	rhizosphere_flowering	eleusine_Corocana_Cultivar_Pawe_rhizosphere_flowering	0.94057		0.0301801	0.0168865	0	0.00164849	0.000359286	0.00137374	0.000147941	0.000486093	0.00604447	0	0.000147941	0	0	0.000126807	8.4538e-05	0	0	0	0.000232479	0.000105672	0	0	0	0	0	0.000169076	0	0	0.00143715	0	0	0
bacteria_F64_rhizosphere_flowering	Taddese	rhizosphere	flowering	eleusine_Corocana_Cultivar	rhizosphere_flowering	eleusine_Corocana_Cultivar_Taddese_rhizosphere_flowering	0.943465		0.0299447	0.0119239	0	0.00241604	0.000639541	0.00565638	0	0.000525845	0.00207495	0	0.000241604	0	0	5.68481e-05	0	0	0	0	0.000682177	0	0	0	0	0	0	0.000795873	0	0	0.00157753	0	0	0
bacteria_F65_rhizosphere_flowering	Taddese	rhizosphere	flowering	eleusine_Corocana_Cultivar	rhizosphere_flowering	eleusine_Corocana_Cultivar_Taddese_rhizosphere_flowering	0.94941		0.0272048	0.0097829	0	0.00300633	0.000271063	0.00936399	0	0.000221779	0.000172495	0	0.000320347	0	0	0	0	0	0	0	9.85683e-05	0	0	0	0	0	0	0	0	0	0.000147852	0	0	0
bacteria_F66_rhizosphere_flowering	Taddese	rhizosphere	flowering	eleusine_Corocana_Cultivar	rhizosphere_flowering	eleusine_Corocana_Cultivar_Taddese_rhizosphere_flowering	0.958794		0.0286601	0.00628655	0	0.000796113	0.000878469	0.00216872	0	0.000219617	0.00123535	0	0.000164713	0	0	0.000164713	0	0	0	0	0	0	0	0	0	0	0	0	0	0	0.0006314	0	0	0
bacteria_F67_rhizosphere_flowering	Tesemma	rhizosphere	flowering	eleusine_Corocana_Cultivar	rhizosphere_flowering	eleusine_Corocana_Cultivar_Tesemma_rhizosphere_flowering	0.926321		0.0543121	0.0101196	0	0.000598205	0.000224327	0.0057328	0.000373878	0.000648056	9.97009e-05	0	0.000324028	0	0	0.000747757	0	0	0	0	0	0	0	0	0	0	0	0	0	0	0.000498504	0	0	0
bacteria_F68_rhizosphere_flowering	Tesemma	rhizosphere	flowering	eleusine_Corocana_Cultivar	rhizosphere_flowering	eleusine_Corocana_Cultivar_Tesemma_rhizosphere_flowering	0.942318		0.0329378	0.00578193	0	0.00134272	0.000274025	0.00293207	0.00010961	8.22075e-05	0.00276765	0	0.000356233	0	0	0.000383635	5.4805e-05	0	0	0	0.000383635	0	0	0	0	0	0	0.00147974	0	0	0.00879621	0	0	0
bacteria_F69_rhizosphere_flowering	Tesemma	rhizosphere	flowering	eleusine_Corocana_Cultivar	rhizosphere_flowering	eleusine_Corocana_Cultivar_Tesemma_rhizosphere_flowering	0.944757		0.0371188	0.0076165	0	0.000341965	0.000155439	0.0068704	0	0	0.00121242	0	0.000341965	0	0	0.000310878	0	0	0	0	0.000186527	0	0	0	0	0	0	0	0	0	0.00108807	0	0	0
bacteria_F7_endosphere_seedling	Pawe	endosphere	seedling	eleusine_Corocana_Cultivar	endosphere_seedling	eleusine_Corocana_Cultivar_Pawe_endosphere_seedling	0.658312		0.168489	0.104699	0.00201537	0.0263668	0.00242735	0.00203764	0.00224919	0.00938648	0.000545596	0	0.00439817	0	0.000400846	0.000746019	0.000300635	0	0	0	0.000400846	0.00900791	0.000523327	0.00561185	0	0	0	0	0	0	0.00208217	0	0	0
bacteria_F70_rhizosphere_flowering	Axum	rhizosphere	flowering	eleusine_Corocana_Cultivar	rhizosphere_flowering	eleusine_Corocana_Cultivar_Axum_rhizosphere_flowering	0.927363		0.0521697	0.00839484	0	0.00142027	0.00195288	0.00314489	0.000278982	0.000634051	0.000862309	0	0.000228258	0	0	0	0	0	0	0	0.00025362	0	0	0	0	0	0	0	0	0	0.00329707	0	0	0
bacteria_F71_rhizosphere_flowering	Axum	rhizosphere	flowering	eleusine_Corocana_Cultivar	rhizosphere_flowering	eleusine_Corocana_Cultivar_Axum_rhizosphere_flowering	0.922336		0.0516829	0.0128743	0	0.00278364	0.00134543	0.00482498	0	0.000626319	0.00176297	0	0.000162379	0	0	0	0	0	0	0	9.2788e-05	0	0	0	0	0	0	0	0	0	0.00150781	0	0	0
bacteria_F72_rhizosphere_flowering	Axum	rhizosphere	flowering	eleusine_Corocana_Cultivar	rhizosphere_flowering	eleusine_Corocana_Cultivar_Axum_rhizosphere_flowering	0.958372		0.0236084	0.00928691	0	0.00126575	0.000824871	0.00167819	0.000142219	0.000383992	0.00115198	0	0.000113775	0	0	0	0	0	0	0	0.000639986	0	0	0	0	0	0	0.000483545	0	0	0.00204796	0	0	0
bacteria_F73_control_only_soil	control_only_soil	control_only_soil	control_only_soil	control_only_soil	control_only_soil	control_only_soil_control_only_soil_control_only_soil_control_only_soil	0.429486		0.195226	0.344212	8.34655e-05	0.00698328	0.00061208	0.0137718	0	0	0	0	0.00292129	0	0.000639902	0	0	0	5.56437e-05	0	0.000333862	0.00150238	0	0	0	0	0	0	0	0	0.00417327	0	0	0
bacteria_F74_control_only_soil	control_only_soil	control_only_soil	control_only_soil	control_only_soil	control_only_soil	control_only_soil_control_only_soil_control_only_soil_control_only_soil	0.374825		0.178562	0.420351	0.000125913	0.00399324	0.000287801	0.0112602	0	0	0	0	0.00160089	0	0.000647552	0	8.99378e-05	0	0	0	0.000593589	0.00183473	0	0	0	0	0	0	0	0	0.00582797	0	0	0
bacteria_F75_control_only_soil	control_only_soil	control_only_soil	control_only_soil	control_only_soil	control_only_soil	control_only_soil_control_only_soil_control_only_soil_control_only_soil	0.408525		0.210583	0.355705	0.000186233	0.00421352	0.00025607	0.00984706	0	0	0.000302628	0	0.00265382	0	0.00151314	0	0	0	0	0	0.000186233	0.002002	0	0	0	0	0	0	0	0	0.00402728	0	0	0
bacteria_F8_endosphere_seedling	Pawe	endosphere	seedling	eleusine_Corocana_Cultivar	endosphere_seedling	eleusine_Corocana_Cultivar_Pawe_endosphere_seedling	0.660358		0.14908	0.133921	0.00269874	0.0200073	0.000949557	0.000866262	0.00558073	0.00613047	0.000932898	0	0.00264876	0	0.000966216	0.000133271	0	0	0.000116612	0	0.000483108	0.00626374	0.000549743	0.00406477	0	0	0.00014993	6.66356e-05	0	0	0.00403145	0	0	0
bacteria_F9_endosphere_seedling	Pawe	endosphere	seedling	eleusine_Corocana_Cultivar	endosphere_seedling	eleusine_Corocana_Cultivar_Pawe_endosphere_seedling	0.483819		0.340319	0.112374	0.00737297	0.0307268	0.00159808	0.00381361	0.00101696	0.00032688	0.000835361	0	0.00555697	0	0.000581121	0	0	0	0	0	0.00029056	0.00570225	0	0.00315984	0	0	0.00010896	0.000472161	0	0	0.00192496	0	0	0
