## Additional file A4 for "Plant Development Drives Dynamic Shifts in the Root Compartment Microbiomes of Wild and Domesticated Finger Millet Cultivars"

### Sheet: Sheet1
Sample	LocalName	Compartment	SamplingStage	PlantType	CompartmentSamplingStage	Group	k__Fungi;p__Ascomycota	k__Fungi;p__Basidiomycota	k__Fungi;p__Mucoromycota	k__Fungi;p__Mortierellomycota	k__Fungi;__	k__Fungi;p__Chytridiomycota	k__Fungi;p__unidentified	k__Fungi;p__Rozellomycota
fungi_F1_endosphere_seedling	Coqorsa	endosphere	seedling	eleusine_Africana_Wild_type	endosphere_seedling	Africana_Wild_type_endosphere_seedling	0.82972	0.0513156	0.0975233	0	0.0187682	0	0.00267269	0
fungi_F10_endosphere_seedling	Taddese	endosphere	seedling	eleusine_Corocana_Cultivar	endosphere_seedling	Corocana_Cultivar_endosphere_seedling	0.870962	0.0553341	0.0495455	0.0120555	0.00553341	0.00384309	0.00208898	0.000637857
fungi_F11_endosphere_seedling	Taddese	endosphere	seedling	eleusine_Corocana_Cultivar	endosphere_seedling	Corocana_Cultivar_endosphere_seedling	0.965385	0.00343195	0.00961814	0.0164473	0.0034667	0	0.00165081	0
fungi_F12_endosphere_seedling	Taddese	endosphere	seedling	eleusine_Corocana_Cultivar	endosphere_seedling	Corocana_Cultivar_endosphere_seedling	0.806553	0.106212	0.0479339	0.0127949	0.0207765	0.00218584	0.00354371	0
fungi_F13_endosphere_seedling	Tesemma	endosphere	seedling	eleusine_Corocana_Cultivar	endosphere_seedling	Corocana_Cultivar_endosphere_seedling	0.792042	0.0587532	0.118491	0.00710667	0.0163242	0	0.00728258	0
fungi_F14_endosphere_seedling	Tesemma	endosphere	seedling	eleusine_Corocana_Cultivar	endosphere_seedling	Corocana_Cultivar_endosphere_seedling	0.966673	0.014092	0.00741334	0.000734656	0.00734656	0	0.00374007	0
fungi_F15_endosphere_seedling	Tesemma	endosphere	seedling	eleusine_Corocana_Cultivar	endosphere_seedling	Corocana_Cultivar_endosphere_seedling	0.943134	0.0157501	0.0174469	0.00174034	0.0120954	0.000957188	0.00887574	0
fungi_F16_endosphere_seedling	Axum	endosphere	seedling	eleusine_Corocana_Cultivar	endosphere_seedling	Corocana_Cultivar_endosphere_seedling	0.974626	0.0112087	0.00742285	0	0.00440266	0	0.00233958	0
fungi_F17_endosphere_seedling	Axum	endosphere	seedling	eleusine_Corocana_Cultivar	endosphere_seedling	Corocana_Cultivar_endosphere_seedling	0.72929	0.0410444	0.161742	0.00132517	0.0514129	0	0.0151857	0
fungi_F18_endosphere_seedling	Axum	endosphere	seedling	eleusine_Corocana_Cultivar	endosphere_seedling	Corocana_Cultivar_endosphere_seedling	0.876049	0.0424951	0.0647914	0.000718308	0.0134467	0.000287323	0.00221239	0
fungi_F19_rhizosphere_seedling	Coqorsa	rhizosphere	seedling	eleusine_Africana_Wild_type	rhizosphere_seedling	Africana_Wild_type_rhizosphere_seedling	0.424844	0.155995	0.010405	0.0194493	0.201377	0.127021	0.0600288	0.000880423
fungi_F2_endosphere_seedling	Coqorsa	endosphere	seedling	eleusine_Africana_Wild_type	endosphere_seedling	Africana_Wild_type_endosphere_seedling	0.828661	0.103332	0.0384221	0.00639989	0.0098162	0.0103628	0.00275582	0.00025053
fungi_F20_rhizosphere_seedling	Coqorsa	rhizosphere	seedling	eleusine_Africana_Wild_type	rhizosphere_seedling	Africana_Wild_type_rhizosphere_seedling	0.503436	0	0	0	0.323024	0	0.17354	0
fungi_F21_rhizosphere_seedling	Coqorsa	rhizosphere	seedling	eleusine_Africana_Wild_type	rhizosphere_seedling	Africana_Wild_type_rhizosphere_seedling	0.344897	0.174814	0.02861	0.00743411	0.2861	0.116918	0.0412255	0
fungi_F22_rhizosphere_seedling	Wama	rhizosphere	seedling	eleusine_Corocana_Cultivar	rhizosphere_seedling	Corocana_Cultivar_rhizosphere_seedling	0.512798	0.16684	0.0220869	0.00344132	0.201701	0.0907912	0.00234173	0
fungi_F23_rhizosphere_seedling	Wama	rhizosphere	seedling	eleusine_Corocana_Cultivar	rhizosphere_seedling	Corocana_Cultivar_rhizosphere_seedling	0.398656	0.0760988	0.0150745	0.00944424	0.210679	0.00599346	0.284054	0
fungi_F24_rhizosphere_seedling	Wama	rhizosphere	seedling	eleusine_Corocana_Cultivar	rhizosphere_seedling	Corocana_Cultivar_rhizosphere_seedling	0.710342	0.1644	0	0	0.0737536	0	0.0515039	0
fungi_F25_rhizosphere_seedling	Pawe	rhizosphere	seedling	eleusine_Corocana_Cultivar	rhizosphere_seedling	Corocana_Cultivar_rhizosphere_seedling	0.779121	0.147023	0.0582879	0.0108611	0.00260667	0.00209981	0	0
fungi_F26_rhizosphere_seedling	Pawe	rhizosphere	seedling	eleusine_Corocana_Cultivar	rhizosphere_seedling	Corocana_Cultivar_rhizosphere_seedling	0.759514	0.123724	0.101634	0.0102469	0.00421385	0.000389827	0.000241322	3.71264e-05
fungi_F27_rhizosphere_seedling	Pawe	rhizosphere	seedling	eleusine_Corocana_Cultivar	rhizosphere_seedling	Corocana_Cultivar_rhizosphere_seedling	0.771292	0.0694587	0.14508	0.00349956	0.0053064	0.00306212	0.00230134	0
fungi_F28_rhizosphere_seedling	Taddese	rhizosphere	seedling	eleusine_Corocana_Cultivar	rhizosphere_seedling	Corocana_Cultivar_rhizosphere_seedling	0.734435	0.113525	0.112787	0.0350328	0.00255294	0.00047222	0.000206596	0.000988711
fungi_F29_rhizosphere_seedling	Taddese	rhizosphere	seedling	eleusine_Corocana_Cultivar	rhizosphere_seedling	Corocana_Cultivar_rhizosphere_seedling	0.746113	0.13077	0.0845492	0.0155465	0.0219146	0.000657737	0.000448457	0
fungi_F3_endosphere_seedling	Coqorsa	endosphere	seedling	eleusine_Africana_Wild_type	endosphere_seedling	Africana_Wild_type_endosphere_seedling	0.734803	0.205436	0.044884	0	0.0108962	0	0.00398131	0
fungi_F30_rhizosphere_seedling	Taddese	rhizosphere	seedling	eleusine_Corocana_Cultivar	rhizosphere_seedling	Corocana_Cultivar_rhizosphere_seedling	0.674882	0.169773	0.118505	0.0311775	0.00290729	0.00195266	0.00080276	0
fungi_F31_rhizosphere_seedling	Tesemma	rhizosphere	seedling	eleusine_Corocana_Cultivar	rhizosphere_seedling	Corocana_Cultivar_rhizosphere_seedling	0.672086	0.197326	0.0858588	0.0346266	0.00219803	0.000376376	0.000105385	0.00742213
fungi_F32_rhizosphere_seedling	Tesemma	rhizosphere	seedling	eleusine_Corocana_Cultivar	rhizosphere_seedling	Corocana_Cultivar_rhizosphere_seedling	0.634381	0.243727	0.064888	0.0377408	0.0137885	7.47342e-05	0.00539955	0
fungi_F33_rhizosphere_seedling	Tesemma	rhizosphere	seedling	eleusine_Corocana_Cultivar	rhizosphere_seedling	Corocana_Cultivar_rhizosphere_seedling	0.795049	0.107781	0.0604017	0.0187318	0.0139573	7.57863e-05	0.000391562	0.00361248
fungi_F34_rhizosphere_seedling	Axum	rhizosphere	seedling	eleusine_Corocana_Cultivar	rhizosphere_seedling	Corocana_Cultivar_rhizosphere_seedling	0.736479	0.151424	0.0951194	0.0142013	0.00248068	6.82757e-05	0.000227586	0
fungi_F35_rhizosphere_seedling	Axum	rhizosphere	seedling	eleusine_Corocana_Cultivar	rhizosphere_seedling	Corocana_Cultivar_rhizosphere_seedling	0.686894	0.160515	0.144346	0.00591039	0.00230296	0	3.22092e-05	0
fungi_F36_rhizosphere_seedling	Axum	rhizosphere	seedling	eleusine_Corocana_Cultivar	rhizosphere_seedling	Corocana_Cultivar_rhizosphere_seedling	0.655454	0.18631	0.1424	0.00834492	0.0066362	0.000317902	0.000536459	0
fungi_F37_endosphere_flowering	Coqorsa	endosphere	flowering	eleusine_Africana_Wild_type	endosphere_flowering	Africana_Wild_type_endosphere_flowering	0.699907	0.123401	0.083973	0.0603629	0.0277274	0	0.00462898	0
fungi_F38_endosphere_flowering	Coqorsa	endosphere	flowering	eleusine_Africana_Wild_type	endosphere_flowering	Africana_Wild_type_endosphere_flowering	0.81377	0.17986	0	0	0	0	0.00636943	0
fungi_F39_endosphere_flowering	Coqorsa	endosphere	flowering	eleusine_Africana_Wild_type	endosphere_flowering	Africana_Wild_type_endosphere_flowering	0.845527	0.142081	0	0.00488033	0.00606858	0	0.00144288	0
fungi_F4_endosphere_seedling	Wama	endosphere	seedling	eleusine_Corocana_Cultivar	endosphere_seedling	Corocana_Cultivar_endosphere_seedling	0.773294	0.16317	0.0345167	0.00361887	0.0199267	0.000251947	0.00501603	0.000206138
fungi_F40_endosphere_flowering	Wama	endosphere	flowering	eleusine_Corocana_Cultivar	endosphere_flowering	Corocana_Cultivar_endosphere_flowering	0.831541	0.0499599	0.0279756	0.00351946	0.0576372	0.0143234	0.0126864	0.00235722
fungi_F41_endosphere_flowering	Wama	endosphere	flowering	eleusine_Corocana_Cultivar	endosphere_flowering	Corocana_Cultivar_endosphere_flowering	0.900132	0.0536082	0.0357388	0.00163891	0.00719006	0	0.000422945	0.00126883
fungi_F42_endosphere_flowering	Wama	endosphere	flowering	eleusine_Corocana_Cultivar	endosphere_flowering	Corocana_Cultivar_endosphere_flowering	0.911563	0.0677621	0.00716323	0.00234248	0.00566947	0	0.00549973	0
fungi_F43_endosphere_flowering	Pawe	endosphere	flowering	eleusine_Corocana_Cultivar	endosphere_flowering	Corocana_Cultivar_endosphere_flowering	0.899119	0.0636603	0.0142039	0.000514855	0.0127502	0.00027257	0.00947939	0
fungi_F44_endosphere_flowering	Pawe	endosphere	flowering	eleusine_Corocana_Cultivar	endosphere_flowering	Corocana_Cultivar_endosphere_flowering	0.836422	0.121707	0.0233041	0.000172879	0.00487518	0.00916258	0.00165964	0.00269691
fungi_F45_endosphere_flowering	Pawe	endosphere	flowering	eleusine_Corocana_Cultivar	endosphere_flowering	Corocana_Cultivar_endosphere_flowering	0.813924	0.109455	0.0474903	0.0041128	0.018269	0	0.00633961	0.000409007
fungi_F46_endosphere_flowering	Taddese	endosphere	flowering	eleusine_Corocana_Cultivar	endosphere_flowering	Corocana_Cultivar_endosphere_flowering	0.756261	0.193464	0.0264591	0.000560688	0.00982539	0.000213595	0.00667485	0.00654136
fungi_F47_endosphere_flowering	Taddese	endosphere	flowering	eleusine_Corocana_Cultivar	endosphere_flowering	Corocana_Cultivar_endosphere_flowering	0.637917	0.346138	0.0132533	0	0.00155312	0	0.00113895	0
fungi_F48_endosphere_flowering	Taddese	endosphere	flowering	eleusine_Corocana_Cultivar	endosphere_flowering	Corocana_Cultivar_endosphere_flowering	0.709622	0.133776	0.102223	0.00349811	0.0467121	0.00247341	0.00159005	0.000106003
fungi_F49_endosphere_flowering	Tesemma	endosphere	flowering	eleusine_Corocana_Cultivar	endosphere_flowering	Corocana_Cultivar_endosphere_flowering	0.941684	0.0495052	0.00138268	0	0.0055307	0	0.00189779	0
fungi_F5_endosphere_seedling	Wama	endosphere	seedling	eleusine_Corocana_Cultivar	endosphere_seedling	Corocana_Cultivar_endosphere_seedling	0.661407	0.223594	0.0784309	0.00338309	0.0265482	0.000154951	0.0064821	0
fungi_F50_endosphere_flowering	Tesemma	endosphere	flowering	eleusine_Corocana_Cultivar	endosphere_flowering	Corocana_Cultivar_endosphere_flowering	0.627649	0.372351	0	0	0	0	0	0
fungi_F51_endosphere_flowering	Tesemma	endosphere	flowering	eleusine_Corocana_Cultivar	endosphere_flowering	Corocana_Cultivar_endosphere_flowering	0.646868	0.331058	0.0126563	9.96562e-05	0.00906871	0	0.00024914	0
fungi_F52_endosphere_flowering	Axum	endosphere	flowering	eleusine_Corocana_Cultivar	endosphere_flowering	Corocana_Cultivar_endosphere_flowering	0.75924	0.178314	0.0470579	0	0.00268391	0	0	0.0127038
fungi_F53_endosphere_flowering	Axum	endosphere	flowering	eleusine_Corocana_Cultivar	endosphere_flowering	Corocana_Cultivar_endosphere_flowering	0.963124	0.0269016	0.00268333	0.00137366	0.00402713	0	0.00188985	0
fungi_F54_endosphere_flowering	Axum	endosphere	flowering	eleusine_Corocana_Cultivar	endosphere_flowering	Corocana_Cultivar_endosphere_flowering	0.982764	0.0116412	0.00499338	0	0.000451209	0	0.000150403	0
fungi_F55_rhizosphere_flowering	Coqorsa	rhizosphere	flowering	eleusine_Africana_Wild_type	rhizosphere_flowering	Africana_Wild_type_rhizosphere_flowering	0.583603	0.320111	0.078164	0.0107456	0.00482887	0	0.00254709	0
fungi_F56_rhizosphere_flowering	Coqorsa	rhizosphere	flowering	eleusine_Africana_Wild_type	rhizosphere_flowering	Africana_Wild_type_rhizosphere_flowering	0.731476	0.160914	0.0941561	0.0127925	0.000271099	0.00032193	0	6.77748e-05
fungi_F57_rhizosphere_flowering	Coqorsa	rhizosphere	flowering	eleusine_Africana_Wild_type	rhizosphere_flowering	Africana_Wild_type_rhizosphere_flowering	0.644905	0.216303	0.0989851	0.0373466	0.00220049	3.70869e-05	0.000222522	0
fungi_F58_rhizosphere_flowering	Wama	rhizosphere	flowering	eleusine_Corocana_Cultivar	rhizosphere_flowering	Corocana_Cultivar_rhizosphere_flowering	0.536424	0.19061	0.214317	0.0282751	0.0225028	0.000277812	0.00169774	0.00589579
fungi_F59_rhizosphere_flowering	Wama	rhizosphere	flowering	eleusine_Corocana_Cultivar	rhizosphere_flowering	Corocana_Cultivar_rhizosphere_flowering	0.732021	0.110527	0.0734849	0.0105672	0.052122	0	0.00117096	0.0201062
fungi_F6_endosphere_seedling	Wama	endosphere	seedling	eleusine_Corocana_Cultivar	endosphere_seedling	Corocana_Cultivar_endosphere_seedling	0.839368	0.0982528	0.0320866	0.00398592	0.0131535	0.000265728	0.0128878	0
fungi_F60_rhizosphere_flowering	Wama	rhizosphere	flowering	eleusine_Corocana_Cultivar	rhizosphere_flowering	Corocana_Cultivar_rhizosphere_flowering	0.56753	0.291893	0.0990194	0.0119068	0.024018	0.000379385	0.00525302	0
fungi_F61_rhizosphere_flowering	Pawe	rhizosphere	flowering	eleusine_Corocana_Cultivar	rhizosphere_flowering	Corocana_Cultivar_rhizosphere_flowering	0.911054	0.0454176	0.0414091	0.00157161	0.000300194	0.000247219	0	0
fungi_F62_rhizosphere_flowering	Pawe	rhizosphere	flowering	eleusine_Corocana_Cultivar	rhizosphere_flowering	Corocana_Cultivar_rhizosphere_flowering	0.69405	0.173499	0.0998332	0.0171646	0.0115595	0.00150411	0.00223847	0.000150411
fungi_F63_rhizosphere_flowering	Pawe	rhizosphere	flowering	eleusine_Corocana_Cultivar	rhizosphere_flowering	Corocana_Cultivar_rhizosphere_flowering	0.8409	0.0930528	0.0493151	0.0146282	0.00198141	0.000122309	0	0
fungi_F64_rhizosphere_flowering	Taddese	rhizosphere	flowering	eleusine_Corocana_Cultivar	rhizosphere_flowering	Corocana_Cultivar_rhizosphere_flowering	0.709554	0.146105	0.123486	0.0064599	0.00544395	0.000115013	0.00109262	0.00774421
fungi_F65_rhizosphere_flowering	Taddese	rhizosphere	flowering	eleusine_Corocana_Cultivar	rhizosphere_flowering	Corocana_Cultivar_rhizosphere_flowering	0.862185	0.0669868	0.0567827	0.009988	0.00247299	0.000744298	0.000240096	0.00060024
fungi_F66_rhizosphere_flowering	Taddese	rhizosphere	flowering	eleusine_Corocana_Cultivar	rhizosphere_flowering	Corocana_Cultivar_rhizosphere_flowering	0.676191	0.173634	0.134225	0.00122312	0.0133565	0.000146775	0.000293549	0.000929573
fungi_F67_rhizosphere_flowering	Tesemma	rhizosphere	flowering	eleusine_Corocana_Cultivar	rhizosphere_flowering	Corocana_Cultivar_rhizosphere_flowering	0.567395	0.388942	0.034106	0.00590918	0.00267908	0.000133004	0.00066502	0.000171005
fungi_F68_rhizosphere_flowering	Tesemma	rhizosphere	flowering	eleusine_Corocana_Cultivar	rhizosphere_flowering	Corocana_Cultivar_rhizosphere_flowering	0.560705	0.235214	0.191552	0.00705805	0.00538929	8.20704e-05	0	0
fungi_F69_rhizosphere_flowering	Tesemma	rhizosphere	flowering	eleusine_Corocana_Cultivar	rhizosphere_flowering	Corocana_Cultivar_rhizosphere_flowering	0.694567	0.182975	0.107771	0.0105118	0.00368406	0	0.000491207	0
fungi_F7_endosphere_seedling	Pawe	endosphere	seedling	eleusine_Corocana_Cultivar	endosphere_seedling	Corocana_Cultivar_endosphere_seedling	0.852715	0.07677	0.0534546	0.00568666	0.00838783	0.00199033	0.000995166	0
fungi_F70_rhizosphere_flowering	Axum	rhizosphere	flowering	eleusine_Corocana_Cultivar	rhizosphere_flowering	Corocana_Cultivar_rhizosphere_flowering	0.772717	0.104481	0.119846	0.000155594	0.00194492	0	0	0.000855765
fungi_F71_rhizosphere_flowering	Axum	rhizosphere	flowering	eleusine_Corocana_Cultivar	rhizosphere_flowering	Corocana_Cultivar_rhizosphere_flowering	0.71168	0.173282	0.107806	0.00222058	0.00397853	0.000200469	3.08414e-05	0.000801875
fungi_F72_rhizosphere_flowering	Axum	rhizosphere	flowering	eleusine_Corocana_Cultivar	rhizosphere_flowering	Corocana_Cultivar_rhizosphere_flowering	0.634453	0.243404	0.109833	0.00464028	0.00655775	0.000268446	0.000843688	0
fungi_F73_control_only_soil	control_only_soil	control_only_soil	control_only_soil	control_only_soil	control_only_soil	control_only_soil	0.888096	0.0909507	0.010492	0.00780797	0.00240949	0.000122	0.000122	0
fungi_F74_control_only_soil	control_only_soil	control_only_soil	control_only_soil	control_only_soil	control_only_soil	control_only_soil	0.91154	0.0765484	0.00898584	0.00176823	0.00110916	4.82245e-05	0	0
fungi_F75_control_only_soil	control_only_soil	control_only_soil	control_only_soil	control_only_soil	control_only_soil	control_only_soil	0.905254	0.0784588	0.011238	0.00378052	0.000828608	0.00025894	0.000103576	7.7682e-05
fungi_F8_endosphere_seedling	Pawe	endosphere	seedling	eleusine_Corocana_Cultivar	endosphere_seedling	Corocana_Cultivar_endosphere_seedling	0.709382	0.175132	0.0595726	0.0110509	0.0229801	0.00790398	0.0116364	0.00234192
fungi_F9_endosphere_seedling	Pawe	endosphere	seedling	eleusine_Corocana_Cultivar	endosphere_seedling	Corocana_Cultivar_endosphere_seedling	0.757967	0.17324	0.0486359	0.00543167	0.00879532	0.0039118	0.00201819	0
